# Comparative phylogeography of the freshwater mussels of the southeastern United States: reconstructing historic drainages using molecular data

**DOI:** 10.1101/2021.03.08.434420

**Authors:** Scott T. Small, John P. Wares

## Abstract

Knowledge of species ages and their distribution enhance our understanding of processes that create and maintain species diversity at both local and regional levels. The largest family of freshwater mussels (Unionidae), reach their highest species diversity in drainages of the southeastern united states. By sequencing multiple loci from mussel species distributed throughout the drainages in this region, we attempt to uncover historical patterns of divergence and determine the role of vicariance events on the species formation in mussels and extend our hypothesis to freshwater animals in general. We analyzed 346 sequences from five genera encompassing 37 species. Species were sampled across 12 distinct drainages ending either in the Atlantic Ocean or the Gulf of Mexico. Overall the topologies of the different genera returned phylogenetic trees that were congruent with geographically contiguous drainages. The most common pattern was the grouping between the Atlantic slope and gulf coast drainages, however the Tennessee drainage was often the exception to this pattern grouping with the Atlantic slope. Most mussel species find a most recent common ancestor within a drainage before finding an ancestor between drainages. This supports the hypothesis of allopatric divergence followed by later burst of speciation within a drainage. Our estimated divergence times for the Atlantic-Gulf split agree with other studies estimating vicariance in fish species of the Atlantic and gulf coast.
