## Supplemental Table 1 for "Comparative phylogeography of the freshwater mussels of the southeastern United States: reconstructing historic drainages using molecular data"

### Sheet: Sheet1
Genus	Species	Locus	Accession
Alasmidonta	triangulata	16S	U72563
Elliptio	dilatata	16S	U72557
Lampsilis	altilis	16S	AF385116,AF385129-AF385132
Lampsilis	subangulata	16S	AF385126-AF385128
Lampsilis	perovalis	16S	AF385115-AF385120
Lampsilis	australis	16S	AF385121-AF385125
Lampsilis	ovata	16S	AY655048,AF385135
Lampsilis	ornata	16S	AF385136
Lampsilis	radiata	16S	AY238480,AY498703
Margaritifera	margaritifera	16S	DQ060167
Pleurobema	clava	16S	AY655060
Pleurobema	decisum	16S	AF232776
Pleurobema	georgianum	16S	AY655062-AY655063
Pleurobema	gibberum	16S	AY655064
Pleurobema	hanleyianum	16S	AY655065-AY655066
Pleurobema	oviforme	16S	AY655067-AY655068
Pleurobema	pyriforme	16S	U72558
Pleurobema	sintoxia	16S	DQ191418
Villosa	vanuxemensis	16S	AY655084
Villosa	villosa	16S	AF385133
Villosa	iris	16S	DQ191422,AY655083
Villosa	delumbis	16S	U72574
Alasmidonta	marginata	CO1	AF156502
Alasmidonta	varicosa	CO1	AF093844
Elliptio	arca	CO1	AY654995
Elliptio	arctata	CO1	DQ383427
Elliptio	dilatata	CO1	AF156507,AF156506,AF231751
Lampsilis	altilis	CO1	AF385105-AF385108,AF385092
Lampsilis	australis	CO1	AF385097-AF385101
Lampsilis	fasciola	CO1	AF156520
Lampsilis	ornata	CO1	AF385112,AF049520
Lampsilis	ovata	CO1	EF033303,EF033262,AY613826,AF385111
Lampsilis	perovalis	CO1	AF385091-AF385096
Lampsilis	subangulata	CO1	AF385102-AF385104
Margaritifera	margaritifera	CO1	DQ060171
Pleurobema	clava	CO1	AY655013,AF231754
Pleurobema	coccineum	CO1	AF156508-AF156509
Pleurobema	cordatum	CO1	EF619917-EF619918,AY613831
Pleurobema	decisum	CO1	DQ383431,AY613832,AY655014,AF232801
Pleurobema	georgianum	CO1	AY655015,AY613834
Pleurobema	gibberum	CO1	DQ383432,AY613835
Pleurobema	hanleyianum	CO1	AY655016,AY613836
Pleurobema	oviforme	CO1	AY655017
Pleurobema	plenum	CO1	EF619919-EF619920
Pleurobema	pyriforme	CO1	AY613839
Pleurobema	rubrum	CO1	AY613841,AY655018
Pleurobema	sintoxia	CO1	EF033291,EF033253,AY655019
Villosa	fabalis	CO1	DQ220726
Villosa	iris	CO1	AF156523-AF156524
Villosa	vanuxemensis	CO1	AF156525-AF156526
Villosa	villosa	CO1	AF385109
Elliptio	angustata	nad1	EU448203-EU448204
Elliptio	arca	nad1	AY655093
Elliptio	arctata	nad1	EU448205-EU448206
Elliptio	buckleyi	nad1	EU448207
Elliptio	congaraea	nad1	EU448226-EU448228
Elliptio	dilatata	nad1	DQ385872,AY655094,AY613789
Elliptio	folliculata	nad1	EU448231
Elliptio	hopetonensis	nad1	EU448232
Elliptio	jayensis	nad1	EU448246
Elliptio	mcmichaeli	nad1	EU448247-EU448248
Elliptio	pullata	nad1	EU380666-EU380667
Elliptio	shepardiana	nad1	EU448252
Elliptio	waccamawensis	nad1	EU448253
Lampsilis	altilis	nad1	AY655101
Lampsilis	cardium	nad1	FJ601355-FJ601358
Lampsilis	cariosa	nad1	EF446096
Lampsilis	claibornensis	nad1	DQ445163
Lampsilis	fasciola	nad1	DQ445164,DQ220721
Lampsilis	ornata	nad1	AY158748
Lampsilis	ovata	nad1	AY613797,DQ445165
Lampsilis	radiata	nad1	EF446098
Villosa	amygdala	nad1	DQ445171
Villosa	choctawensis	nad1	DQ445172
Villosa	delumbis	nad1	DQ445174
Villosa	iris	nad1	AY655127,DQ445176-DQ445185
Villosa	taeniata	nad1	AY094385,DQ445191-DQ445194
Villosa	trabalis	nad1	DQ445195
Villosa	vanuxemensis	nad1	DQ445209-DQ445226
Villosa	villosa	nad1	DQ445202,AY094387
