## Supplemental Table 2 for "Comparative phylogeography of the freshwater mussels of the southeastern United States: reconstructing historic drainages using molecular data"

### Sheet: Sheet1
Organism	Sequencd_ID	Culture_collection	Country	Lat_Lon	Drainage	CO1	16S
Alasmidonta arcula	3_aa_856		USA:Altamaha River:GA		ALT	MT987693
Alasmidonta arcula	6_aa_1356		USA:Altamaha River:GA		ALT	MT987675	MT983232
Alasmidonta arcula	6_aa_1357		USA:Altamaha River:GA		ALT	MT987676	MT983233
Alasmidonta arcula	6_aa_1358		USA:Altamaha River:GA		ALT	MT987709	MT983234
Alasmidonta arcula	6_aa_1363		USA:Altamaha River:GA		ALT	MT987710	MT983235
Alasmidonta arcula	6_aa_1364		USA:Altamaha River:GA		ALT	MT987711	MT983236
Alasmidonta arcula	6_aa_1366		USA:Altamaha River:GA		ALT	MT987712	MT983237
Alasmidonta arcula	6_aa_1368		USA:Altamaha River:GA		ALT	MT987713	MT983238
Alasmidonta arcula	6_aa_468		USA:Altamaha River:GA		ALT	MT987714	MT983239
Alasmidonta arcula	6_aa_469		USA:Altamaha River:GA		ALT	MT987731
Alasmidonta arcula	6_aa_471		USA:Altamaha River:GA		ALT	MT987715	MT983262
Alasmidonta arcula	6_aa_710		USA:Altamaha River:GA		ALT	MT987716	MT983240
Alasmidonta arcula	6_aa_712		USA:Altamaha River:GA		ALT	MT987717	MT983241
Alasmidonta arcula	6_aa_715		USA:Altamaha River:GA		ALT	MT987727	MT983242
Alasmidonta arcula	6_aa_716		USA:Altamaha River:GA		ALT	MT987718	MT983243
Alasmidonta marginata	A_marginata_7	NCS:29158:A_marginata_7			TEN		MT983686
Alasmidonta marginata	A_marginata_9	NCS:29158:A_marginata_9			TEN		MT983687
Alasmidonta triangulata	A_triangulata_1	NCS:29995:A_triangulata_1			ACF	MT985183
Alasmidonta triangulata	A_triangulata_3	NCS:29995:A_triangulata_3			ACF	MT985184
Alasmidonta triangulata	A_triangulata_4	NCS:46874:A_triangulata_4			ACF	MT985185	MT983688
Alasmidonta undulata	A_undulata_15	NCS:45406:A_undulata_15			SAV	MT985186	MT983689
Alasmidonta undulata	A_undulata_16	NCS:28550:A_undulata_16			SAV		MT983690
Alasmidonta varicosa	A_varicosa_18	NCS:29140:A_varicosa_18			SAV	MT985187
Alasmidonta varicosa	A_varicosa_19	NCS:29140:A_varicosa_19			SAV	MT985188
Alasmidonta varicosa	A_varicosa_20	NCS:29140:A_varicosa_20			SAV	MT985189
Alasmidonta viridis	A_virdis_12	NCS:30864:A_virdis_12			TEN	MT985190
Lampsilis altilis	L_altilis_110	NCS:45043:L_altilis_110			COO	MT985247
Lampsilis altilis	L_altilis_538	UAL:538:L_altilis_538	USA:Etowah River:Polk:GA	34.0361 N 85.0564 W	ETO	MT985248	MT983761
Lampsilis australis	L_australis_39	NCS:46409:L_australis_39			GUL	MT985249
Lampsilis australis	L_australis_40	NCS:46409:L_australis_40			GUL	MT985250	MT983762
Lampsilis australis	L_australis_41	NCS:46409:L_australis_41			GUL	MT985251
Lampsilis cariosa	L_cariosa_123	NCS:41138:L_cariosa_123			SAV	MT985252
Lampsilis cariosa	L_cariosa_124	NCS:41138:L_cariosa_124			SAV	MT985253
Lampsilis dolabraeformis	2_ld_1118		USA:Altamaha River:GA		ALT		MT983290
Lampsilis dolabraeformis	2_ld_1119		USA:Altamaha River:GA		ALT		MT983291
Lampsilis dolabraeformis	2_ld_1121		USA:Altamaha River:GA		ALT		MT983292
Lampsilis dolabraeformis	2_ld_1122		USA:Altamaha River:GA		ALT		MT983293
Lampsilis dolabraeformis	2_ld_1127		USA:Altamaha River:GA		ALT		MT983294
Lampsilis dolabraeformis	2_ld_1131		USA:Altamaha River:GA		ALT		MT983295
Lampsilis dolabraeformis	2_ld_1132		USA:Altamaha River:GA		ALT		MT983296
Lampsilis dolabraeformis	2_ld_1136		USA:Altamaha River:GA		ALT		MT983297
Lampsilis fasciola	L_fasciola_87	NCS:29745:L_fasciola_87			TEN		MT983763
Lampsilis fasciola	L_fasciola_88	NCS:29745:L_fasciola_88			TEN		MT983764
Lampsilis ornata	L_ornata_48	NCS:NA:L_ornata_48			COO	MT985254
Lampsilis ornata	L_ornata_49	NCS:NA:L_ornata_49			COO	MT985255	MT983765
Lampsilis ornata	L_ornata_50	NCS:NA:L_ornata_50			COO	MT985256	MT983766
Lampsilis ornata	L_ornata_734	UAL:734:L_ornata_734	USA:Coosa River:Elmore:AL	32.56 N 86.2 W	COO	MT985257	MT983768
Lampsilis ornata	L_ornata_735	UAL:735:L_ornata_735	USA:Coosa River:Elmore:AL	32.56 N 86.2 W	COO	MT985258
Lampsilis ornata	L_ornata_736	UAL:736:L_ornata_736	USA:Coosa River:Elmore:AL	32.56 N 86.2 W	COO	MT985259
Lampsilis ornata	L_ornata_739	UAL:739:L_ornata_739	USA:Coosa River:Elmore:AL	32.56 N 86.2 W	COO	MT985260
Lampsilis ornata	L_ornata_182	UAL:182:L_ornata_182	USA:Sipsey River:Pickens:AL	33.1024 N 87.95 W	MOB		MT983767
Lampsilis ornata	L_ornata_1151	UAL:1151:L_ornata_1151	USA:Cahaba River:Dallas:AL	32.4479 N 87.18 W	MOB	MT985261
Lampsilis ornata	L_ornata_1152	UAL:1152:L_ornata_1152	USA:Cahaba River:Dallas:AL	32.4479 N 87.18 W	MOB	MT985262	MT983769
Lampsilis ornata	L_ornata_1179	UAL:1179:L_ornata_1179	USA:Cahaba River:Bibb:AL	32.9583 N 87.14 W	MOB	MT985263	MT983770
Lampsilis radiata	L_radiata_69	NCS:30003:L_radiata_69			SAV	MT985264	MT983771
Lampsilis radiata	L_radiata_71	NCS:28949:L_radiata_71			SAV	MT985265
Lampsilis splendida	5_ls_503		USA:Altamaha River:GA		ALT		MT983473
Lampsilis splendida	5_ls_511		USA:Altamaha River:GA		ALT		MT983474
Lampsilis splendida	5_ls_514		USA:Altamaha River:GA		ALT		MT983475
Lampsilis splendida	5_ls_535		USA:Altamaha River:GA		ALT		MT983476
Lampsilis splendida	5_ls_546		USA:Altamaha River:GA		ALT		MT983477
Lampsilis splendida	4_ls_1261		USA:Altamaha River:GA		ALT		MT983468
Lampsilis splendida	2_ls_1120		USA:Altamaha River:GA		ALT		MT983523
Lampsilis splendida	2_ls_1138		USA:Altamaha River:GA		ALT		MT983463
Lampsilis subangulata	L_subangulata_29	NCS:NA:L_subangulata_29			ACF	MT985268	MT983774
Lampsilis subangulata	L_subangulata_604	UAL:604:L_subangulata_604	USA:Flint River:Terrell :GA		ACF	MT985269	MT983775
Lampsilis subangulata	L_subangulata_645	UAL:645:L_subangulata_645	USA:Flint River:Fayette:GA	33.2775 N 84.5067 W	ACF	MT985270	MT983776
Pleurobema decisum	P_decisum_109	NCS:29405:P_decisum_109			COO	MT985276	MT983780
Pleurobema oviforme	P_oviforme_92	NCS:27779:P_oviforme_92			TEN		MT983781
Pleurobema oviforme	P_oviforme_93	NCS:27804:P_oviforme_93			TEN		MT983782
Pleurobema oviforme	P_oviforme_117	NCS:27787:P_oviforme_117			TEN	MT985277
Pleurobema pyriforme	P_pyriforme_31	NCS:29454:P_pyriforme_31			ACF	MT985278
Pleurobema pyriforme	P_pyriforme_32	NCS:29454:P_pyriforme_32			ACF	MT985279
Villosa delumbis	V_delumbis_3067	UAL:3067:V_delumbis_3067			ALT	MT985289
Villosa delumbis	V_delumbis_3068	UAL:3068:V_delumbis_3068			ALT	MT985290
Villosa delumbis	V_delumbis_3070	UAL:3070:V_delumbis_3070			ALT	MT985291	MT983806
Villosa delumbis	V_delumbis_610	UAL:610:V_delumbis_610	USA:Savannah River::GA		SAV	MT985287
Villosa iris	V_iris_104	NCS:29744:V_iris_104			TEN	MT985295
Villosa iris	V_iris_106	NCS:29744:V_iris_106			TEN	MT985296
Villosa iris	V_iris_108	NCS:35325:V_iris_108			TEN	MT985297
Villosa nebulosa	V_nebulosa_2804	UAL:2804:V_nebulosa_2804	USA:Etowah River:Walker:GA		ETO	MT985299	MT983787
Villosa taeniata	V_taeniata_96	NCS:NoCat:V_taenita_96			TEN	MT985300
Villosa taeniata	V_taeniata_97	NCS:NoCat:V_taenita_97			TEN	MT985301	MT983788
Villosa taeniata	V_taeniata_98	NCS:NoCat:V_taenita_98			TEN	MT985302
Villosa taeniata	V_taeniata_99	NCS:NoCat:V_taenita_99			TEN	MT985303	MT983789
Villosa trabalis	V_trabalis_94	NCS:28978:V_trabalis_94			TEN	MT985304	MT983790
Villosa umbrans	V_umbrans_416	UAL:416:V_umbrans_416	USA:Coosawattee:Gordon:GA	34.5783 N 83.2114 W	ETO	MT985305	MT983791
Villosa vanuxemensis	V_vanuxemensis_100	NCS:NoCat:V_vanuxemensis_100			TEN	MT985306	MT983792
Villosa vanuxemensis	V_vanuxemensis_101	NCS:NoCat:V_vanuxemensis_101			TEN	MT985307
Villosa vanuxemensis	V_vanuxemensis_102	NCS:NoCat:V_vanuxemensis_102			TEN	MT985308	MT983793
Villosa vanuxemensis	V_vanuxemensis_103	NCS:NoCat:V_vanuxemensis_103			TEN	MT985309	MT983794
Villosa vanuxemensis	V_vanuxemensis_119	NCS:46339:V_vanuxemensis_119			TEN	MT985310	MT983795
Villosa vanuxemensis	V_vanuxemensis_120	NCS:45645:V_vanuxemensis_120			TEN	MT985311	MT983796
Villosa vanuxemensis	V_vanuxemensis_121	NCS:45645:V_vanuxemensis_121			TEN	MT985312
Villosa villosa	V_villosa_81	NCS:27443:V_villosa_81			ACF		MT983797
Villosa villosa	V_villosa_2745	UA:2745:V_villosa_2745	USA:Flint River:Decatur:GA	30.8639 N 84.6181 W	ACF	MT985315
Villosa choctawensis	V_choctawensis_45	NCS:35324:V_choctawensis_45			GUL	MT985280
Villosa choctawensis	V_choctawensis_46	NCS:35324:V_choctawensis_46			GUL	MT985281
Villosa choctawensis	V_choctawensis_47	NCS:35324:V_choctawensis_47			GUL	MT985282
Villosa delumbis	V_delumbis_611	UA:611:V_delumbis_611			SAV	MT985288
Villosa delumbis	5_vd_513		USA:Altamaha River:GA		ALT	MT987797	MT983651
Villosa delumbis	5_vd_547		USA:Altamaha River:GA		ALT	MT987798	MT983652
Villosa delumbis	5_vd_559		USA:Altamaha River:GA		ALT	MT987773	MT983653
Villosa delumbis	5_vd_568		USA:Altamaha River:GA		ALT	MT987817	MT983654
Villosa delumbis	86_vd_2142		USA:Altamaha River:GA		ALT	MT987806	MT983676
Villosa delumbis	86_vd_2143		USA:Altamaha River:GA		ALT		MT983677
Villosa delumbis	86_vd_2144		USA:Altamaha River:GA		ALT	MT987780	MT983678
Villosa delumbis	86_vd_2145		USA:Altamaha River:GA		ALT	MT987821	MT983679
Villosa delumbis	86_vd_2146		USA:Altamaha River:GA		ALT	MT987781	MT983680
Villosa delumbis	86_vd_2147		USA:Altamaha River:GA		ALT		MT983681
Villosa delumbis	4_vd_1258		USA:Altamaha River:GA		ALT		MT983645
Elliptio arca	E_arca_503	UAL:503:E_arca_503	USA:Conasauga River:Whitfield:GA		ETO	MT985193	MT983701
Elliptio arca	E_arca_51	NCS:NoCat:E_arca_51	USA:Conasauga River:Whitfield:GA		COO		MT983700
Elliptio arca	E_arca_52	NCS:NoCat:E_arca_52	USA:Conasauga River:Whitfield:GA		COO	MT985191
Elliptio arca	E_arca_53	NCS:NoCat:E_arca_53	USA:Conasauga River:Whitfield:GA		COO	MT985192
Elliptio arctata	E_arctata_15322	AU:15322:E_arctata_15322	USA:Apalachicola River:Jackson:FL		ACF	MT985195	MT983703
Elliptio arctata	E_arctata_15343	AU:15343:E_arctata_15343	USA:Apalachicola River:Jackson:FL		ACF	MT985196	MT983704
Elliptio arctata	E_arctata_9400	AU:9400:E_arctata_9400	USA:Alabama River:unknown:AL		MOB	MT985194	MT983702
Elliptio buckleyi	E_buckleyi_77	NCS:29818:E_buckleyi_77			FLD	MT985197	MT983705
Elliptio buckleyi	E_buckleyi_78	NCS:29818:E_buckleyi_78			FLD	MT985198	MT983706
Elliptio buckleyi	E_buckleyi_79	NCS:29818:E_buckleyi_79			FLD	MT985199	MT983707
Elliptio dariensis	E_dariensis_125	NCS:29106:E_dariensis_125			ALT	MT985206	MT983739
Elliptio dariensis	E_dariensis_126	NCS:29106:E_dariensis_126			ALT	MT985207	MT983740
Elliptio dariensis	E_dariensis_129	NCS:29115:E_dariensis_129			ALT	MT985208	MT983741
Elliptio dilatata	E_dilatata_173	UAL:173:E_dilatata_173	USA:Clinch River:Hancock:TN	36.35 N 83.08 W	TEN	MT985210	MT983714
Elliptio dilatata	E_dilatata_84	NCS:6518:E_dilatata_84			TEN	MT985209	MT983715
Elliptio downiei	E_downeii_57	NCS:30029:E_downeii_57			SAT	MT985211	MT983716
Elliptio downiei	E_downeii_58	NCS:30029:E_downeii_58			SAT	MT985212
Elliptio downiei	E_downeii_59	NCS:30029:E_downeii_59			SAT	MT985213
Elliptio downiei	E_downeii_60	NCS:30029:E_downeii_60			SAT	MT985214	MT983717
Elliptio downiei	E_downeii_62	NCS:30029:E_downeii_62			SAT	MT985215
Elliptio folliculata	E_folliculata_9749	AU:9749:E_folliculata_9749	USA:Pee Dee River:Florence:SC	33.9106 N 79.44826 W	Pee Dee	MT985216	MT983718
Elliptio fraterna	E_fraterna_15325	AU:15325:E_fraterna_15325	USA:Apalachicola River:Jackson:FL		ACF	MT985217	MT983719
Elliptio fraterna	E_fraterna_15340	AU:15340:E_fraterna_15340	USA:Apalachicola River:Jackson:FL		ACF	MT985218
Elliptio fumata	E_fumata_15865	AU:15865:E_fumata_15865	USA:Chattahoochee River:NA:AL	32.70538 N 85.27148 W	ACF	MT985223
Elliptio fumata	E_fumata_23	NCS:45601:E_fumata_23			ACF	MT985219	MT983721
Elliptio fumata	E_fumata_24	NCS:45601:E_fumata_24			ACF	MT985220	MT983722
Elliptio fumata	E_fumata_25	NCS:45601:E_fumata_25			ACF	MT985221	MT983723
Elliptio fumata	E_fumata_26	NCS:45601:E_fumata_26			ACF	MT985222	MT983724
Elliptio hopetonensis	E_hopetonensis_130	NCS:29103:E_hopetonensis_130			ALT		MT983742
Elliptio hopetonensis	E_hopetonensis_131	NCS:29103:E_hopetonensis_131			ALT	MT985224	MT983743
Elliptio hopetonensis	E_hopetonensis_132	NCS:29103:E_hopetonensis_132			ALT	MT985225	MT983744
Elliptio hopetonensis	E_hopetonensis_133	NCS:30032:E_hopetonensis_133			ALT	MT985226
Elliptio hopetonensis	E_hopetonensis_134	NCS:30032:E_hopetonensis_134			ALT	MT985227
Elliptio hopetonensis	E_hopetonensis_135	NCS:45627:E_hopetonensis_135			ALT	MT985228
Elliptio mcmichaeli	E_mcmichaeli_3410	UAL:3410:E_mcmichaeli_3410			GUL		MT983726
Elliptio mcmichaeli	E_mcmichaeli_37	NCS:NoCat:E_mcmichaeli_37			GUL	MT985229	MT983727
Elliptio mcmichaeli	E_mcmichaeli_38	NCS:NoCat:E_mcmichaeli_38			GUL	MT985230
Elliptio mcmichaeli	E_mcmichaeli_3200	AU:3200:E_mcmichaeli_3200	USA:Pea River:Geneva:AL	30.9968 N 85.9973 W	GUL	MT985231	MT983725
Elliptio purpurella	E_purpurella_15323	AU:15323:E_purpurella_15323	USA:Apalachicola River:Jackson:FL		ACF	MT985238
Elliptio purpurella	E_purpurella_15339	AU:15339:E_purpurella_15339	USA:Apalachicola River:Jackson:FL		ACF	MT985239	MT983733
Elliptio purpurella	E_purpurella_27	NCS:45613:E_purpurella_27			ACF	MT985235	MT983734
Elliptio purpurella	E_purpurella_28	NCS:45613:E_purpurella_28			ACF	MT985236	MT983735
Elliptio purpurella	E_purpurella_9679	AU:9679:E_purpurella_9679	USA:Flint River:Decatur:GA	30.9687 N 84.7512 W	ACF	MT985237	MT983732
Elliptio waccamawensis	E_waccamawensis_112	NCS:45967:E_waccamawensis_112			SAV		MT983737
Elliptio waccamawensis	E_waccamawensis_113	NCS:45967:E_waccamawensis_113			SAV		MT983738
Elliptio waccamawensis	E_waccamawensis_63	NCS:29742:E_waccamawensis_63			SAV	MT985245	MT983736
Elliptio waccamawensis	E_waccamawensis_65	NCS:29742:E_waccamawensis_65			SAV	MT985246
